# Internalisation of integrin-bound extracellular matrix modulates invasive carcinoma cell migration

**DOI:** 10.1101/2024.01.11.575153

**Authors:** Montserrat Llanses Martinez, Keqian Nan, Zhe Bao, Rachele Bacchetti, Shengnan Yuan, Joe Tyler, Xavier Le Guezennec, Frédéric A. Bard, Elena Rainero

**Affiliations:** School of Biosciences, University of Sheffield, Western Bank, Sheffield, S10 2TN, UK; Institute of Molecular and Cell Biology, 61 Biopolis Drive, Proteos, Singapore 138673, Singapore; Centre de Recherche en Cancérologie de Marseille, CRCM, Marseille, France

## Abstract

The interaction between cancer cells and the extracellular matrix (ECM) plays a pivotal role in tumour progression. While the extracellular degradation of ECM proteins has been well characterised, ECM endocytosis and its impact on cancer cell progression, migration and metastasis is poorly understood. ECM internalisation is increased in invasive breast cancer cells, suggesting it may support invasiveness. Here we developed a high-content screening assay to study ECM uptake. We identified that mitogen-activated protein kinase (MAPK) family members, MAP3K1 and MAPK11 (p38β), and the protein phosphatase 2 (PP2) subunit PPP2R1A were required for the internalisation of ECM-bound α2β1 integrin. Furthermore, α2β1 integrin was necessary for macropinocytosis of soluble dextran, identifying it as a novel and targetable regulator of macropinocytosis in cancer. Moreover, disruption of α2 integrin, MAP3K1, MAPK11 and PP2R1A-mediated ECM internalisation significantly impaired cancer cell migration and invasion in 2D and 3D culture systems. Finally, α2β1 integrin and MAP3K1 expression were significantly upregulated in pancreatic tumours and correlated with poor prognosis in pancreatic cancer patients. Strikingly, MAP3K1, MAPK11, PPP2R1A and α2 integrin expression were higher in chemotherapy-resistant tumours in breast cancer patients. Our results identified the α2β1 integrin/p38 signalling axis as a novel regulator of ECM endocytosis, which drives invasive migration and tumour progression.

---

The extracellular matrix (ECM) is a non-cellular 3D structure that surrounds cells and organs *in vivo*. Depending on its organisation, it is classified into basement membrane and interstitial matrix. The ECM dynamics are tightly regulated in morphogenesis, differentiation and tissue homeostasis; therefore, dysregulations in ECM remodelling are associated with pathological conditions, including fibrosis and tumour progression. Cells engage with the ECM through the heterodimeric integrin receptors, which are composed of an α and a β subunit and activate diverse pro-survival signal transduction pathways^1,2^. However, the ECM may simultaneously pose a physical constraint for cancer cell invasion and tumour initiation^3,4^. As a result, ECM degradation accompanies tumour progression. Our lab has recently shown that ECM internalisation supports proliferation of breast cancer cells under amino acid starvation by promoting tyrosine metabolism^5^, through a mechanism that requires ECM macropinocytosis, followed by lysosomal degradation^5^. However, the signalling regulators controlling ECM endocytosis are poorly understood.

α2β1 integrin is the major collagen I receptor and is expressed in epithelial cells, platelets and fibroblasts, among other cell types^6^. α2β1 integrin mediates the reorganisation and contraction of collagen matrices in fibroblasts^7^. In addition, α2β1 integrin has been shown to regulate melanoma and pancreatic carcinoma cell migration^8,9^, as well as bone metastatic dissemination of prostate and breast cancer cells^10,11^. However, the mechanisms underlying α2β1 integrin-mediated cancer cell invasive migration have not been elucidated. Integrin/ECM binding triggers the activation of several signalling pathways, including the mitogen-activated protein kinase (MAPK) pathway. In mammalian cells, there are four distinct MAPK signalling pathways according to the terminal tier kinase: extracellular signal-regulated kinase (ERK) 1/2, c-Jun N-terminal Kinase (JNK) 1/2/3, p38 and ERK5^12,13^. p38 MAPK is a family of four serine/threonine-specific protein kinases: p38α or MAPK14, p38β or MAPK11, p38γ or MAPK12, and p38δ or MAPK13^14^. p38α and p38β are ubiquitously expressed and share 75% amino acid sequence homology^14^. p38 MAPK plays an important role in cell proliferation, differentiation, stress responses, autophagy and cell migration, among other biological processes^14^.

A deep comprehension of how cancer cells interact with the ECM is essential to understand tumour growth and metastasis. Here we showed that ECM internalisation was upregulated in primary cancer cells extracted from a polyoma middle T (PyMT)-driven mouse model of breast cancer, compared to non-transformed mammary epithelial cells and ECM components were trafficked through EEA1-positive early endosomes and delivered to the lysosomes. Through a kinase and phosphatase functional screen, we identified MAP3K1, MAPK11 and PPP2R1A as novel regulators of the macropinocytosis of ECM components, which we defined as being mediated by α2β1 integrin. Interestingly, invasive breast cancer cells were shown to internalise ECM as they migrated on cell-derived matrices (CDMs) and blocking ECM uptake impaired the invasive migration of breast, pancreatic and ovarian cancer cells, both in 2D and 3D culture systems. Finally, α2β1 integrin and MAP3K1 were significantly upregulated in pancreatic tumours compared to healthy tissue and high expression of these genes correlated with reduced survival of pancreatic cancer patients. Remarkably, chemotherapy-resistant breast tumours showed higher mRNA expression levels of MAP3K1, MAPK11, PPP2R1A and α2 integrin. Altogether we identified a novel signalling pathway linking ECM macropinocytosis, degradation and invasive migration in different cancer types, which could potentially be exploited for the generation of novel therapeutic interventions to prevent metastatic dissemination.
