## Supplementary table 3 for "Internalisation of integrin-bound extracellular matrix modulates invasive carcinoma cell migration"

### Sheet: Deconvolution
Supplementary table 3. Data related to kinome and phosphatome deconvolution. Normalised data values between NT5+BafA1 (-1) and NT5 (0). The table shows kinome and phosphatome results and deconvolution of 4 individual siRNAs (2 biological replicates, 2 technical replicates per biological replicate). Validated positive regulators are highlighted in orange, while negative are in green. Controls (ITG…
	K&Ph	siRNA1				siRNA2				siRNA3				siRNA4					PAK1 control
NT5	2e-17	-0.015	-0.09	0.1764	-0.092	-0.041	0.1007	0.0081	0.1118	-0.002	-0.008	0.168	0.0515	0.0584	-0.002	-0.353	-0.071		NT5+BafA1 control
NT5+BafA1	-1	-0.991	-1.012	-0.957	-0.988	-1.028	-1.003	-1.026	-0.998	-0.954	-0.998	-0.994	-1.022	-1.027	-0.987	-1.022	-0.992		Validated positive regulators
COPB2	-0.994	-0.982	-0.69	-1.098	-1.057	-0.944	-0.941	-1.121	-1.022	-0.971	-0.963	-0.985	-1.089	-0.999	-0.991	-1.115	-1.05		Validated negative regulators
EPHB4	-0.615	-0.365	-0.324	-0.276	-0.347	-0.436	-0.273	-0.138	-0.205	-0.486	-0.47	-0.348	-0.117	-0.299	-0.232	-0.057	-0.08
DGKE	-0.613	0.0423	0.1026	-0.118	0.0577	-0.256	-0.237	-0.5	-0.31	-0.474	-0.402	-0.301	-0.517	-0.236	-0.2	0.076	0.0449
PKIB	-0.593	-0.529	-0.524	-0.102	-0.281	0.0435	-0.334	-0.171	-0.294	-0.091	-0.068	0.0506	-0.029	-0.198	-0.354	-0.443	-0.444
STK39	-0.541	-0.394	-0.554	-0.143	-0.294	-0.37	-0.571	-0.34	-0.16	0.4819	0.3519	0.4014	0.2261	-0.377	-0.353	-0.305	-0.426
STYK1	-0.527	0.0571	0.0061	0.242	0.122	0.2109	0.215	-0.193	-0.432	-0.442	-0.584	-0.668	-0.672	-0.661	-0.73	-0.87	-0.823
EPHA4	-0.525	-0.474	-0.432	-0.434	-0.403	-0.753	-0.693	-0.372	-0.454	-0.186	-0.159	-0.017	-0.067	-0.514	-0.456	-0.088	-0.214
DLG4	-0.513	-0.171	-0.033	0.0797	0.1952	-0.101	-0.247	-0.201	-0.219	-0.313	-0.36	-0.217	-0.396	-0.096	-0.175	0.1024	0.0802
GRK1	-0.512	-0.482	-0.601	-0.75	-0.727	-0.595	-0.391	-0.153	-0.291	-0.256	-0.281	-0.394	-0.268	0.1038	-0.078	-0.038	-0.06
PIK3C2A	-0.511	-0.005	-0.093	0.2796	0.1771	-0.095	-0.051	0.0673	-0.097	-0.418	-0.478	-0.136	-0.142	-0.703	-0.858	-0.796	-0.852
MAP3K1	-0.5	-0.287	-0.359	-0.369	-0.278	-0.883	-0.813	-0.732	-0.749	-0.45	-0.577	-0.39	-0.667	-0.234	-0.275	-0.036	-0.279
PPP2R1A	-0.495	-0.626	-0.725	-0.63	-0.595	-0.534	-0.565	-0.448	-0.483	-0.617	-0.599	-0.36	-0.359	-0.108	-0.082	-0.0008	-0.15
DUSP8	-0.484	-0.445	-0.311	-0.469	-0.443	-0.201	-0.169	0.0135	-0.186	-0.609	-0.314	-0.484	-0.517	-0.077	-0.031	0.1625	0.2264
FASTK	-0.484	-0.024	0.0378	0.3187	0.1515	-0.213	-0.308	0.0602	-0.467	-0.528	-0.533	-0.466	-0.308	-0.393	-0.091	-0.286	-0.271
NEK4	-0.481	-0.207	-0.194	0.0228	-0.104	-0.596	-0.688	-0.511	-0.564	0.1001	0.0883	0.6157	0.2789	-0.568	-0.139	-0.088	-0.302
STRADB	-0.459	-0.442	-0.471	-0.199	-0.339	0.097	-0.064	-0.095	-0.1	-0.463	-0.5	-0.381	-0.501	-0.074	-0.14	0.5553	0.179
PAK1	-0.301	-0.084	-0.419	-0.357	-0.368	-0.574	-0.302	-0.561	-0.165	-0.01	-0.488	-0.415	-0.566	0.1461	-0.323	-0.755	-0.559
EPM2A	0.3692	-0.169	-0.291	-0.281	-0.391	0.0166	-0.217	-0.397	-0.388	0.22	-0.053	-0.111	-0.162	-0.176	-0.244	-0.383	-0.471
CDK16	0.3693	-0.616	-0.601	-0.398	-0.322	0.4333	0.4618	0.4697	0.1884	0.2865	0.1923	0.0137	-0.034	-0.223	-0.383	-0.45	-0.541
MET	0.3846	0.4056	0.2437	0.3624	0.1198	-0.322	-0.514	-0.384	-0.606	-0.279	-0.233	0.0411	-0.325	-0.229	-0.159	-0.345	-0.609
CIT	0.4073	0.1122	0.4256	0.5221	0.3319	-0.067	-0.14	-0.269	-0.121	-0.191	-0.13	0.0272	0.0269	-0.165	-0.025	-0.399	1.382
UHMK1	0.4179	0.7182	0.7955	1.2812	0.9996	-0.734	-0.921	-0.467	-0.941	-0.081	-0.029	0.0414	0.0619	-0.181	-0.239	-0.078	-0.104
PTK2B	0.4213	0.1416	0.2445	0.4784	0.4219	0.0407	-0.093	0.0479	-0.121	-0.222	-0.277	-0.151	-0.168	-0.069	-0.015	0.4306	0.1825
STKLD1	0.4355	0.3244	0.3108	0.0571	-0.096	-0.296	-0.214	-0.093	-0.057	-0.107	0.0193	0.2226	0.0842	-0.023	0.1739	-0.265	-0.01
NTRK2	0.4408	-0.304	-0.126	-0.038	-0.307	0.0014	0.2097	0.1121	-0.167	-0.173	-0.037	-0.054	0.0661	-0.205	-0.219	-0.075	-0.274
JAK3	0.4447	0.0843	0.2423	0.2412	0.3515	-0.53	-0.486	-0.361	-0.285	-0.105	0.0522	0.2274	0.1925	0.2713	0.4325	0.1206	0.5513
EPHB2	0.4588	0.2968	0.3597	0.3636	0.4135	0.4017	0.4557	0.7575	0.8816	-0.256	-0.181	-0.175	-0.475	-0.325	-0.058	-0.068	-0.087
TWF1	0.4678	-0.051	0.2283	0.0521	0.1656	-0.247	-0.003	0.1498	0.1094	-0.383	-0.243	-0.515	-0.369	-0.104	0.1199	-0.107	-0.04
SCYL3	0.4734	0.4213	0.6303	0.3042	0.4061	-0.388	-0.255	-0.24	-0.34	-0.274	-0.174	-0.224	-0.254	0.3264	0.22	0.1131	0.3321
MARK2	0.4979	0.0106	0.0092	0.1428	0.0575	0.2456	0.191	-0.18	-0.051	0.1958	0.1184	0.0126	-0.088	-0.034	-0.089	-0.37	-0.515
INSR	0.501	-0.111	-0.095	0.1217	0.1145	-0.197	-0.061	-0.17	0.0262	-0.237	0.0037	-0.333	-0.194	-0.164	-0.238	-0.208	-0.204
LIMK2	0.5035	-0.321	-0.195	0.4365	0.0778	-0.205	-0.004	-0.059	-0.047	0.0122	-0.184	0.3824	0.2632	0.059	0.2544	0.2151	0.4923
TPK1	0.5196	-0.033	-0.243	-0.183	-0.036	0.2687	-0.057	-0.138	0.03	0.3855	0.4098	0.5879	0.2826	-0.125	-0.221	-0.189	-0.078
ZAP70	0.5365	0.0761	0.1727	-0.223	0.0355	0.0955	0.0686	-0.103	-0.09	0.5419	0.7097	0.8333	0.6715	-0.047	-0.062	0.2106	0.1094
PPP1R7	0.5418	-0.048	0.1124	0.7163	0.2927	0.0044	-0.136	-0.095	0.3216	-0.152	-0.172	0.1845	0.1943	-0.044	0.1213	-0.096	0.2045
ALDH18A1	0.5466	-0.648	-0.436	-0.321	-0.033	-0.104	-0.033	0.0316	0.1356	0.5037	0.3973	0.8147	0.8141	0.1566	0.279	-0.245	0.3256
MARK3	0.5662	-0.106	-0.104	-0.492	-0.378	-0.041	0.0948	0.1619	0.2216	0.4659	0.5649	0.2939	0.4815	0.3595	0.3395	0.6171	0.4341
DCLK1	0.6011	0.6008	0.6723	-0.024	-0.235	-0.099	-0.052	0.0373	-0.133	0.2253	0.4129	-0.029	0.0113	0.1237	0.1103	-0.36	-0.276
CDK20	0.6717	-0.323	-0.296	-0.495	-0.703	0.4418	0.0784	0.2986	-0.261	1.3869	1.2967	0.5087	1.1763	-0.17	-0.087	-0.398	-0.495
AKAP11	0.6787	1.1855	0.8223	0.637	0.6142	0.0543	0.0336	-0.176	-0.069	-0.381	-0.411	-0.456	-0.227	-0.15	0.2388	-0.243	0.0912
SRMS	0.7043	0.864	0.7821	0.867	0.2247	0.9095	0.2846	0.4096	0.2749	-0.235	-0.201	-0.277	-0.214	-0.195	-0.258	0.1731	-0.134
PRKAR1A	0.7237	0.9788	1.1255	0.8608	0.2293	0.9939	0.8199	0.5287	0.3106	0.6619	0.5952	0.6658	0.5961	0.8007	0.6975	0.8086	0.7965
MPP3	0.7373	-0.348	-0.293	-0.161	-0.252	0.5109	0.3283	0.1424	0.1089	0.6348	0.536	0.3878	0.5883	0.8437	0.4547	0.6526	0.6338
CDKN3	0.7747	0.0321	0.1535	0.1547	0.0595	0.1201	-0.124	-0.276	-0.585	0.3904	0.1695	0.0816	-0.252	-0.589	-0.611	-0.581	-0.495
AURKB	0.8987	0.4885	0.2626	0.3085	0.1749	0.2721	0.4965	0.1842	0.5986	0.4126	0.107	0.5416	0.588	0.3389	0.0387	0.1453	0.0783
RAPGEF3	1.2034	-0.216	-0.277	-0.234	-0.318	0.125	-0.026	0.0052	0.1414	0.4797	0.4936	0.2905	0.1973	-0.121	0.0692	0.0904	-0.013
