## Supplementary table 4 for "Internalisation of integrin-bound extracellular matrix modulates invasive carcinoma cell migration"

### Sheet: Supplementary table 4
	Supplementary table 4. Cell seeding values for generation of cell derived matrices.
	Plate/dish type	Cell seeding numbers	Volume
	35mm	5x105 cells/well	Between 1ml to 1.5ml
	12-well plate	2.5x105 or 3x105 cells/well	1ml
	8-well chamber	104 cells/well	200µl
	384-well plate	3000 cells/well	50µl
