## Supplementary table 5 for "Internalisation of integrin-bound extracellular matrix modulates invasive carcinoma cell migration"

### Sheet: Supplementary table 5
Supplementary Tale 5. siRNA information
		siRNA name	Reference number	Type
		NT5	D-001210-05-05	siGENOME Non-targeting control siRNA #5
		NT4	D-001810-04-20	ON-TARGETplus Non-targeting control siRNA #4
		ITGB1	M-004506-00-0005	siGENOME siRNA SMARTpool
		PAK1	M-003521-04-0005	siGENOME siRNA SMARTpool
		MAP3K1	M-003575-02-0005	siGENOME siRNA SMARTpool
		PPP2R1A	L-010259-00-0005	ON-TARGETplus siRNA SMARTpool
		MAPK11	M-003972-03-0005	siGENOME siRNA SMARTpool
		ITGA2	L-004566-00-0005	ON-TARGETplus siRNA SMARTpool
